# Klf4 overexpression remodels chromatin to reprogram late retinal progenitors toward a retinal ganglion cell-like fate

**DOI:** 10.64898/2026.06.28.734840

**Authors:** VM Oliveira-Valença, JM Roberts, F (常菲) Chang, A Bosco, ML Vetter, MS Silveira

## Abstract

Developing neuron-replacement therapies for retinal ganglion cells (RGCs) lost to injury or disease requires a deeper understanding of how restriction to cell identity acquisition may be overcome. Previously, we showed that overexpression of *Klf4* in late retinal progenitor cells (late RPCs), which are normally restricted from RGC production, is sufficient to produce cells that display a subset of canonical RGC properties including RGC-associated gene expression and morphological features. In the present study, we investigated the transcriptional and epigenetic mechanisms by which *Klf4* overexpression influences the fate of cell types generated from late RPCs. scRNA-seq analysis revealed that *Klf4* induces transcriptional changes, with some cells exhibiting gene expression profiles similar to those of resident RGCs. In addition, we observed widespread changes in chromatin accessibility, suggesting that KLF4 remodels the chromatin of late RPCs and influences their transcriptional profile. Our findings show KLF4-driven reprogramming of late RPCs, providing insight into progenitor competence and fate specification to an RGC-like identity. These results suggest that KLF4 could be a component in regenerative therapies due to its ability to reprogram and induce RGC genes outside of the normal RGC developmental window.
