## Supplementary material for "Klf4 overexpression remodels chromatin to reprogram late retinal progenitors toward a retinal ganglion cell-like fate": Table S3

Table S3: Intersection between KLF4 overexpression scRNA-seq and microarray dataset
gene	FC	FC_log	avg_log2FC
Prdm16	33.541866	5.067891045985876	2.9212312400338347
Mafb	3.4328425	1.7794036674666147	1.4459373749444506
Lmx1a	17.403488	4.121304574294767	6.890969614521132
Bst2	15.567038	3.960422558300435	1.0536199521656906
Tmbim1	3.653352	1.8692207638803293	0.8730477065238698
Dusp18	1.8461046	0.8844842981765604	0.7967443392106723
Cd248	13.759401	3.782345760193387	9.098014071524144
Gnai2	1.902744	0.9280814708212644	1.1575352220239812
Pmp22	4.724888	2.2402801317126193	2.75837861874695
Myadm	4.661338	2.220744128462354	2.5344408704898775
Tgfbi	57.966087	5.857137194675524	5.72104461307882
Gpr153	11.606157	3.536818444795922	0.8976773730325847
Erbb2	3.0510209	1.609292062651109	2.760170944368641
C1qtnf6	2.006287	1.004527998701879	0.92687712325354
Ceacam1	14.150649	3.822796316680205	11.807623179069548
Crip1	7.233273	2.8546486032464933	4.8638538124699515
Plec	10.669718	3.4154501412111	4.053619952165691
Rln1	16.399075	4.035542535916784	2.1735568177763263
Inpp5f	2.1539748	1.1070013714570048	0.6641571323532043
Hebp1	2.3669536	1.243031424827904	2.3105282552026427
Arhgef25	4.200304	2.0704937477534937	-0.4585305583972117
Ppm1j	10.709769	3.420855457688089	4.929396095937571
Klf3	5.2338295	2.3878669271541924	3.77309911472952
Arrb1	6.668388	2.7373380499437916	1.4887386421701811
Hck	94.54837	6.562980681426365	9.631937139244837
Nmu	34.43636	5.105860749599996	1.6754477466387083
Aida	2.5408719	1.3453236426508863	1.0387481221044568
Tgfa	7.185887	2.8451662487520704	2.283639300771522
Nupr1	25.392982	4.666357921302265	7.9473615510768365
Rai14	2.6393938	1.4002066181601973	2.334455168940748
Stbd1	3.8799999	1.9560566152295407	1.941066129952521
Scd1	4.587999	2.1978650769040433	6.595513730994962
Klf10	3.787111	1.921097707148575	2.0652212384444546
Tax1bp3	1.5158433	0.6001206229037992	1.6481174084487829
Afap1l2	10.002803	3.322332425643015	4.7183704787804945
Tspan17	17.752262	4.149930959970223	2.030574950126199
Mcam	3.2431083	1.697377201796835	2.2253118797821907
Rassf3	2.564548	1.3587045741282144	3.8658161372927937
Ampd3	31.512741	4.97786334131272	1.668303151006847
Tcf7l1	2.7159407	1.441451980042921	0.23609621238979497
Hebp2	7.225744	2.8531461426097056	1.167790972085002
Tal1	5.070481	2.342122611804406	8.412206517631901
Lmna	11.662769	3.5438384518906907	4.018550668794199
Rarg	7.1062393	2.829086271713092	3.470501151428223
Ntsr2	40.18772	5.328682825108109	3.91452434250003
Ahnak	30.294146	4.920967131070114	6.117173649807599
Rab7b	11.5053	3.5242266971255485	1.67994959198146
Atoh7	6.7519283	2.755299583875717	3.8899215250882655
Pdlim7	3.7862551	1.9207716162995525	3.1398585123421143
Snx21	3.023397	1.5961704306116355	1.303930546272135
Cpeb1	16.195477	4.017519054863639	0.9273293675636354
Lgals1	4.6832666	2.2275151673451496	5.660697899755098
Lrrc3	4.5954885	2.2002182280144993	2.7475168244400106
Tlr3	3.003777	1.58677771134217	1.4523414571583335
Tppp3	72.093956	6.17180641102027	4.019396249566687
Gprc5c	38.217922	5.256177432548741	1.3626182274212866
Ush1c	-1.5410216	-0.6238870837829299	6.967917139242568
Lamc3	4.2231684	2.07832577614726	2.438644882378096
Dsp	35.77522	5.160888733731215	10.90867161625459
Dock8	3.003084	1.5864448294367048	2.295148598325282
Mag	6.7757235	2.7603750031651164	7.493634116975747
Ptgfrn	5.4438157	2.4446182253289015	2.9652272397643142
Gnb3	-1.6912411	-0.7580823421724564	-0.6712826751246155
Cd55	11.746229	3.554125764341716	11.45274076998262
Hrc	5.6404996	2.4958229531419462	9.697051757457023
Eml5	-2.060951	-1.0433102045873275	-0.8044941182998442
Lims2	34.062035	5.090092724757189	5.536702838867635
Ptprm	2.6248713	1.392246687767866	0.4115247199809952
Fxyd5	14.052139	3.8127178473842855	4.729814822706552
Prr5	4.8787785	2.2865199853739004	5.638582452886848
Stat5a	5.8350325	2.5447406914867368	2.316654357999485
Ocel1	1.5290107	0.6125985026980139	0.8698500065648203
Ttc39c	2.670127	1.4169083628539518	0.5751250746472967
Ceacam10	9.716492	3.2804355434926236	5.70086673114119
Slc25a24	1.8872612	0.9162941080821856	2.441890541881749
Nrbp2	5.700424	2.511069231548856	0.6824460301513735
Tgm2	32.258877	5.011624310977602	5.8940073251595155
Tob1	1.8449786	0.883604082490047	0.5483067914027357
Tubb3	3.5462868	1.8263092164977417	1.810569987170651
Bag3	3.479781	1.798996512925754	2.714866038149695
Trim47	8.15038	3.0268673245382245	4.740944170516524
Hspa12b	19.877325	4.313051713512906	3.481856949199394
Comtd1	2.7545812	1.4618329915327608	0.6948872673321507
Col11a2	49.347256	5.624897959401755	5.512590903427512
Upp1	8.150949	3.026968039452769	3.918236480290126
Dagla	2.3826118	1.2525439117307282	2.6364047995814763
Cd9	4.059055	2.0211438886164546	1.862972720560877
Igsf3	7.0546474	2.8185739769424845	1.9090270036294368
Wnt9a	19.960318	4.319062800200234	4.020354405304163
Baiap2l1	19.316347	4.2717503804024	3.077979157794096
Medag	4.530758	2.1797524346774386	1.697960999965778
Cys1	8.815692	3.1400738203434186	3.27529905084687
Sertad2	2.1985826	1.1365737351304213	0.5625726623194465
Sema3b	11.892868	3.572024762067989	5.258018480500569
Kcnn4	10.340025	3.370167768676808	6.587980058309554
Nid1	3.436221	1.7808228261594052	3.2446926102893325
Plekha7	1.5878202	0.6670475552677457	1.3658005307829857
Adgra2	1.8775877	0.9088802959686471	1.2024028193113017
Anxa5	12.0548935	3.5915470002698955	1.2563763460753754
Orai3	1.5289378	0.612529716406485	1.1300330676848582
Kcng2	11.065338	3.4679756150254915	2.215699280421031
Cacna2d4	-2.7193234	-1.4432477364422853	-1.2898221703682788
Agpat2	27.579508	4.785524815252987	1.0664766448717966
Mtus1	1.77004	0.82378196321764	0.940300591387754
Map3k6	9.113284	3.1879710273280293	8.312670844080987
Nlrc5	6.752446	2.755410197400852	1.9310533099594351
Sfn	3.149983	1.655344042618308	7.809232608926426
Mall	20.590185	4.36388488733366	9.50240432660348
Zfp36	3.395992	1.7638330603120582	2.776213843015661
Ppp1r1b	3.237077	1.694691683185926	2.651207936043017
Tsc22d4	2.3360474	1.2240695477843502	0.5136275146063888
Tpm2	11.321706	3.5010194605037888	5.375239416173517
Tgfb1	2.4426496	1.2884469227131357	6.1467767131539
Plcxd3	4.155451	2.055005064276883	1.9046325967524511
Fas	7.110674	2.8299863151712366	7.779938302132388
Hap1	-1.884414	-0.9141159554667758	-0.5726652127592811
Ntm	-3.0665433	-1.616613322168637	-1.112967413880687
Ly6g6e	-1.9406861	-0.9565667854416461	7.864002566920862
Agrn	1.9074968	0.9316806368092144	1.1790477563800252
Sgk1	22.904938	4.517586752604074	2.7199755540888937
Zfyve28	3.123296	1.6430693024663705	-0.8821486247194228
P2ry2	6.436645	2.6863089021453193	7.272218800343692
Fbxo31	1.652912	0.7250099184940512	0.6846365638082994
Rnpep	1.5902203	0.6692266420515269	0.49739603577194647
Abhd5	2.6113765	1.384810475852367	0.806209070792403
Btbd11	1.7243592	0.7860603324782499	1.2733744224272727
Pdlim4	3.7771132	1.917284021964837	2.469877330897459
Cobl	2.6509936	1.406533187270654	1.4705247062098243
Krt15	6.0995536	2.6087036619161523	-1.938685656044308
Prelp	22.540636	4.494456317633573	2.215508102561139
B4galt5	2.7911983	1.4808846239610916	1.757178399132533
Itgb4	24.21827	4.598023906593307	5.927400071052122
Col1a1	2.5064516	1.3256463757064711	5.097312542193089
Lrrn2	2.0454378	1.0324096667806302	1.6522480259210104
Sec14l1	1.6341031	0.7084990099011931	0.4041043662252341
Fam149a	4.8478327	2.277339911879131	-1.1879331721644315
Nfe2l3	5.0836954	2.3458775909104737	2.8936892623483716
Tnip2	2.0382142	1.0273056751735736	0.3442282838402475
Nkain4	1.7867508	0.8373384342258997	2.3035388582092264
Etnk2	11.039336	3.464581493605237	5.786336073330539
Calm1	1.9177276	0.9393978100126718	0.4288377006064632
Cpne7	23.068222	4.527834906423035	3.292000255806097
Rnase4	6.710953	2.7465176532731035	4.848800160277192
Cnrip1	-1.766942	-0.821254684096832	-0.5837212318121361
Pdgfa	3.9043856	1.9650955415627882	2.78707816225225
Atf3	6.688046	2.7415847702273566	2.773051916547148
Sgsm1	5.5756917	2.479150791626404	1.2380818258600588
Sh3pxd2a	1.6460209	0.7189826541890205	3.987388496125384
Tek	5.310897	2.408955549948501	2.077665426132341
Nek11	-2.1198413	-1.083956262772882	-1.706376610655857
Qdpr	4.4685807	2.1598166787873962	0.3293305338820971
Sox5	6.106601	2.6103695838209777	0.7006301522081626
Rhcg	50.416122	5.655813245480929	5.908671616254591
Lamc1	1.7080231	0.772327486685619	0.8902968725919969
Prkca	1.6777177	0.7464999821228738	-0.6323438181689784
Adcyap1	9.168846	3.1967401662255766	8.08250107215282
Crabp2	2.1738	1.1202192116249943	6.373660937508788
Errfi1	6.77087	2.7593412199220353	0.7165220543881254
Socs3	3.0732787	1.6197786035322714	3.737047367200121
Wnt10b	20.908329	4.38600586079647	6.845740360528135
Prph	19.475384	4.2835798693583405	7.791380930919289
Ccdc61	2.1812952	1.1251850266301255	1.030563921275102
Slc7a10	1.9894797	0.9923911783185339	5.740944170516524
Sertm1	175.54105	7.455664631736633	3.595513730994961
Tns1	12.65997	3.662202080940938	3.0136123284748235
Prkag2	2.0656483	1.0465946399540025	0.7810519224430967
Rhoc	2.7231333	1.4452676054231939	3.6592772038123464
Rin2	1.8840739	0.9138555536304114	0.8661990409213991
Col6a2	9.353244	3.22546682393238	2.477119030192731
Timp2	3.9142365	1.96873092690731	1.0791653595895632
Mapkapk3	3.042246	1.6051368159916377	4.323709115533435
Anxa1	826.9029	9.691574119034627	3.996089511191721
S100a11	4.5462112	2.1846647079382024	2.350758279078908
Stx3	-1.7092824	-0.7733907723340515	-1.4067221714187663
Meis2	-1.8917903	-0.9197521785732075	-0.5594016167723783
Dpysl2	1.5330224	0.6163787773181626	0.9327479183165296
Bcl3	18.046545	4.173650755352902	3.096911515076985
Mgst3	-1.5103481	-0.594881095422108	3.1783065678870503
Soga1	1.8723065	0.9048166260723465	0.879493115789052
Nppb	19.58738	4.291852531094587	12.384602717296094
Perp	7.053384	2.8183155849857537	5.6335393190192935
Slco2a1	10.682879	3.4172285957791892	2.7974306598791747
Lrrfip1	5.609726	2.4879303059330033	2.4307594878938525
Adam15	7.6517873	2.9357967710311064	2.8681842946048297
Cyba	1.7577225	0.8137073233399098	3.0069344054055147
Cdkn1c	2.7952695	1.4829873841668366	1.8881934162934833
Tnfsf9	217.9731	7.768006293166035	1.2291915167491445
Msrb2	1.6323303	0.7069330143908545	0.66201887560258
Pqlc3	4.101238	2.036059467502411	9.875300158255248
Ano6	2.0096877	1.0069713279381032	2.1155134150198673
Sh2b3	1.9282758	0.9473114140344573	1.0756462584956896
Anxa8	552.6813	9.110303989492229	10.836521830498755
Emp1	347.19467	8.439600990023733	11.069280967393464
Itpr3	17.237642	4.107490531288083	4.677288336943882
Ethe1	3.8477638	1.944020240109103	1.212231451283459
Sowahc	1.6248794	0.7003326440004264	1.792281836992795
Rimkla	13.569514	3.76229714561128	-0.7768611533731136
Elf1	2.3856087	1.254357424061948	1.231142423119306
Arhgef28	2.8903472	1.5312428054012892	1.181885801970788
Mak	-1.6437246	-0.716968601028718	-1.6249088152638138
Carhsp1	1.9305933	0.9490442772503819	2.899530368372679
Zbtb7a	2.0740178	1.052428275955155	0.6934052937791121
Fam107a	7.911183	2.983893444460465	9.134202379139442
Prkcd	1.9241134	0.9441938286279706	3.493271311732822
Arpin	1.6976953	0.7635775492177904	0.874640964599537
Stap2	6.1318383	2.6163196528244796	4.33539092058107
Ncald	-1.6432867	-0.7165842055372008	-0.10155268940114028
Cxcl14	3.888599	1.9592504688838546	1.2031963082162007
Aqp3	10.201082	3.3506502777945344	11.051961491193437
Gstm1	3.255631	1.702937190808696	0.34662910820384996
Enc1	-1.6247054	-0.70017814491651	0.8227631940539002
Gfod1	7.279884	2.863915462242919	0.6793078808059976
Fzd9	2.6875587	1.4262962655017486	3.3510950033285134
Stk10	2.4477193	1.2914381218715019	1.5009735036524932
Gata2	2.509716	1.3275241177326034	9.67653308211982
Tspo	2.4078858	1.267766970303352	4.18767000101631
Spsb1	2.6019683	1.3796033856869987	2.8109867383916187
Rab6b	4.223407	2.0784072830350926	0.8924453862231427
Fgfr3	4.297795	2.103596669471885	8.220004595902754
Capg	3.4026837	1.766673050318545	6.471607810645748
Fry	2.8303573	1.5009841881809578	2.4508326051719784
Col4a4	9.788518	3.291090449625023	2.185470139319827
Kcnj12	10.124393	3.339763509833689	2.1960246528139455
Klhdc8a	3.3180227	1.730323756415959	1.1799864525995192
Tmem63a	4.616648	2.206845737149289	3.349075835691862
Arhgef19	2.6712267	1.417502418910896	2.1185521878000872
Pgf	1.8143758	0.8594733029694862	2.7939761355326707
Capn12	28.55229	4.835534554631442	6.358474533694111
Runx1	10.469765	3.3881571553853598	4.959204350273584
Krt8	8.154515	3.0275990733930276	10.621643112514832
Fcgbp	12.325663	3.623593346446841	7.209331094388302
Endod1	1.9656469	0.975004185681155	1.0524954820846886
Sash1	2.0113943	1.0081959254492263	0.41094195358824726
Fam160a1	3.0013278	1.5856008962797357	-1.3835541404855491
Arhgef37	3.9460745	1.9804181937112302	1.5511196116365076
Gprc5a	42.222065	5.399925234737889	10.432233572311604
Spry4	9.089586	3.1842145860201887	2.1026591108202135
Cspg4	3.1792068000000002	1.6686668634814823	5.526316220635935
Syt13	7.148052	2.8375501296045367	1.3357001136900313
Tfap2c	1.6374259	0.7114296204690796	0.5540253428119186
Fabp3	1.9754157	0.9821562812500645	2.6219277797227147
Emp3	3.150114	1.655404039488319	8.10198297372709
Kcnh4	4.9815907	2.3166064910011	8.345535477986614
Eps8l2	5.7468405	2.5227690086213346	5.595513730994961
Igfbpl1	13.392044	3.74330426791794	3.299638866922957
Slc37a1	2.9403722	1.5559987867307494	2.632039607020075
Ror2	4.730349	2.2419466279610663	3.615077614941357
Ryr1	2.551342	1.3512563009917267	4.133216778663273
Bmp7	9.008072	3.171218358682332	0.968170642353
Foxj1	1.5435693	0.6262702555620298	0.54025861900474
Tnfrsf21	5.2044525	2.379746402318113	1.8803257065723216
Unc5a	2.9277594	1.5497969994248573	2.296469143077334
Vsig8	29.47858	4.881595125551721	7.837446338727054
Kras	1.5718588	0.6524716261912626	0.35489612332486153
Pkp1	16.732542	4.064584730473444	6.668676140068636
Phldb1	3.7261827	1.8976984133890529	3.2664787496133383
Arc	5.520929	2.4649110479680076	3.3320629028633153
Clic3	9.156284	3.1947622115870606	5.017094076140577
Ppfibp2	-1.7960134	-0.8447981140219495	2.4379724540084813
Pxn	1.89849	0.9248523998058803	0.7919012106231733
Cmpk2	2.6305697	1.3953752764601444	1.643327049733596
Lhx4	-1.9472384	-0.9614295237308983	-0.6950867485929298
Myo7a	2.9786103	1.5746393840660828	-0.9989678478061896
Dok4	2.127033	1.0888424162638093	2.841222260668472
Klf16	2.7684784	1.4690932658327485	1.563675783503601
B3galnt1	5.807592	2.5379401034279634	1.6584735247067388
Wif1	3.2636335	1.7064790544233577	2.3425329898250897
Tpmt	1.7998642	0.8478880591230687	1.0664410702926306
Rnf112	4.105472	2.037548096038105	2.39387986982531
Mical2	5.199107	2.3782638468485673	2.7361289406178746
Gstt3	4.807057	2.265153910430205	3.062081530913887
Dmkn	7.223917	2.8527813169084313	9.655718365200876
Ggn	3.9578643	1.9847221487489481	6.584542613173958
Egfl8	2.4792309	1.3098926412399587	2.2406710136348633
Zfp365	-1.5618762	-0.6432801047447179	-1.0093946639244913
Fam178b	1.7711133	0.8246565057768689	3.3584745336941113
Skor1	10.436902	3.383621633183052	6.836521830498756
Irak3	3.2877088	1.7170825218296504	9.008500490709045
Psmb8	4.7196503	2.2386799678188845	2.2102262384053986
Ngfr	4.2661753	2.0929432482018293	1.8701785739092525
Clcn4	-1.7845635	-0.8355712376184743	0.24055389207231215
Irf1	3.7992947	1.9257316219105	2.049370479164333
Col13a1	34.352474	5.102342097831861	2.497079771923618
Kif21b	3.3135033	1.7283573562307808	-0.7697402158633636
Cerk	2.6380594	1.3994770494721838	0.5049285099068808
Cd82	3.1625662	1.6610956791467462	4.03814517950151
Tcf3	1.507868	0.5925101394284574	0.7200893214309728
Kirrel2	3.5432148	1.8250589284822916	9.493634116975748
Kcnk6	7.52558	2.911802775344502	5.551119611636508
Esam	10.055643	3.329933431453715	2.8502378236157835
Tom1	1.5003811	0.5853289948862072	0.3278963840341458
S1pr2	1.645947	0.7189178812831004	1.7001139552092193
Wars	1.5836837	0.6632842230387835	0.4163477048629296
Batf3	4.209147	2.0735278951547818	2.670858855910603
Nfatc1	2.223836	1.1530503983533407	1.533417609903048
Edn2	1.59316	0.6718911630434121	4.2324302369995355
Naaa	1.9725372	0.9800525082232481	-0.5228809698072698
Epn3	8.847319	3.1452403420448567	2.246265030108086
Aprt	1.6407468	0.7143526193703922	0.37374020615599646
Cotl1	2.0170476	1.0122451302937832	0.7720190597339436
Tsnaxip1	3.8647103	1.9503602732917154	-1.6529719929569966
Ecm1	3.0808587	1.6233325163649492	5.289034035196263
Pnp	2.0866086	1.0611600093164573	0.7530273589087155
Kcnq3	12.699106	3.666655031667126	4.183473373404295
Anxa2	19.12461	4.257358422729103	5.902545513457749
Jup	2.3777807	1.2496156631021387	2.5102167183689614
Tgfbr2	16.893684	4.07841206535825	2.8815092852720663
Tmem144	14.088465	3.8164425271505875	1.286022739345821
Ptf1a	1.5598673	0.6414233023087011	7.675240923465695
Scube1	5.385036	2.428955989495178	1.1726079883827776
Zfp444	-1.595485	-0.6739950451403591	-0.9624194123402404
Rab31	2.9056141	1.5388431086881618	1.5016862518320049
Mical1	1.7640338	0.8188782041070056	3.238332170605614
Mfsd12	1.6981643	0.7639760486012626	0.49978123105181194
Sertad4	2.8365965	1.5041609448138054	2.051158014638397
Stmn2	10.3687725	3.3741732066872543	4.7588155217662536
Cyp2s1	7.5945773	2.9249696692481764	9.684261824037108
Cklf	1.6039182	0.6816005660673861	1.0707780736260486
Sh3bgrl3	2.2298346000000002	1.1569367009036355	0.5683145077762942
Trpv4	3.3942392	1.7630882385675977	4.80850745432916
Ano10	1.7014803	0.7667904476550597	1.2385417322707577
Taok3	2.914255	1.5431271200721992	-0.667543624119284
Cyp26b1	8.7570095	3.1304382766630217	3.7035146885212433
Foxn2	1.518254	0.6024131701249605	0.7773385454105142
Nol3	2.299361	1.2012329871625615	1.5574891365122348
Loxl2	4.310728	2.1079315336527595	1.6308468041072417
Rhpn1	4.654127	2.2185105789792567	-1.150831256785085
Wnt4	1.502608	0.5874686884172056	7.660689121007197
Dmtn	2.687499	1.4262642178852385	1.8012149617628035
Car11	-1.5433459	-0.6260614399310095	1.115946474392948
Tst	1.5209401	0.6049633357483801	1.9476715400701727
Wfdc1	2.1375988	1.0959911030282075	4.359394326547
Ifngr1	1.6852872	0.7529944707593423	0.8111525368220583
Eya2	1.9561417	0.9680108807619343	5.491478158854636
Arhgef10	2.1998634	1.1374139427221925	1.0615189670382112
Scn9a	19.203566	4.263302331501457	4.257465970744321
Btbd17	-1.7343608	-0.7944040543985696	-0.30064220156980137
Col5a1	2.7974248	1.4840993493874501	1.934247862960607
Dysf	3.3254457	1.7335477138732125	2.8241381060429234
Ankrd13a	1.6794387	0.7479791377456899	1.184755959093353
Evpl	3.8509624	1.9452190370278206	4.747012297405357
Spred3	2.499486	1.3216314462904348	0.9177167558575984
Crim1	-1.5752954	-0.6556223887107135	0.2528343586196612
Trak1	2.4045901	1.265790985014969	0.654846123402018
Ralb	2.2168643	1.1485204618115195	2.349932797428309
Gpm6b	1.5560752	0.6379117827184069	-0.4017315650040156
Pear1	2.0689826	1.048921512283825	2.963502657469374
Tnnc2	2.3684516	1.2439441903261308	8.16214440894386
Pias3	-1.583419	-0.6630430680056913	-0.8425268716147727
Stard13	1.5740666	0.6544965837024581	1.8365218304987552
Shc3	2.1778755	1.1229214835927326	1.1898370781122596
Card10	2.539605	1.3446041234320556	1.7613373190268522
Gsc	7.0926557	2.8263259163001	9.637255836663815
Myo1g	2.149267	1.1038447175951813	-1.4311783866300338
Hrk	19.434654	4.280559518132902	1.7881588089373572
Klc3	-2.196064	-1.1349200994875464	-1.0667888317115417
Nt5e	-2.249497	-1.1696024428947278	-1.508334238573735
Ccdc74a	4.1330585	2.047209784003428	2.4374628298409404
Tubb2b	2.3240151	1.216619442505069	1.490929260810276
Hs3st5	7.5704894	2.920386567335286	0.3585216628789282
Kcnh7	5.4578266	2.4483265596369703	1.9302424473324375
Prrx2	9.911029	3.3090348511685264	2.624368593667146
Arid5a	3.3096023	1.7266578652834152	1.84426480589484
Arhgef1	1.8024669	0.8499727664595436	0.425446627110683
Plxdc1	5.155157	2.3660163654541626	2.1744959959628924
Pycard	2.0224242	1.0160856317858349	3.030927366305589
Rragd	3.8896272	1.9596318872205138	0.4150236716469926
Vangl1	1.9732159	0.9805488176015048	0.8526886188892906
Pllp	4.3791056	2.130636240098716	6.223544953608003
Lrrc8c	1.9698302	0.9780712742624285	0.819656454984369
Rap1gap2	2.76952	1.4696359569148947	2.0974238557334357
Rab3d	2.2358809	1.1608433413315322	1.2857181912587974
Gcnt1	4.9039063	2.2939314134053697	3.517952747701308
C1qtnf2	2.874674	1.5233983577090602	6.70086673114119
Trim29	6.6480803	2.732937808057736	6.917441825882324
Hpdl	3.0192568	1.5941934691173443	3.1268042987696525
Wnt2b	9.510956	3.249590361815633	1.859564477160248
Ggta1	-3.2641685	-1.7067155327505505	6.136082112357664
Ajap1	11.750372	3.554634526065707	3.2299597931714312
Adra1b	-2.6205294	-1.3898582948168021	2.6017456847064757
Sall3	4.1170382	2.041606834788618	1.4660029979985572
Ube2ql1	10.789815	3.431598223766059	-0.6006122730398356
Pygl	1.7102872	0.7742386100378408	1.5335612402522032
Nbl1	2.0441077	1.031471211032161	3.603382802838904
Chst1	2.3193436	1.213716564397744	3.018156387794973
Stk32a	-2.3335056	-1.2224989295186988	3.358474533694112
Tmem176b	2.7793484	1.4747466922022023	1.0649795058949654
Tmem176a	10.726554	3.423114766918531	1.2365472975964815
Tacc2	1.6030167	0.6807894553625069	0.26127566000591995
Igf2	5.465215	2.450278252225181	6.362731093249135
Plk4	2.9006667	1.5363845327361765	0.8465754951626785
Sez6l	3.8550606	1.9467535389035555	4.463105705761998
Rabgap1l	-1.5780888	-0.6581783889477676	-0.5209749766964767
Col14a1	-2.5751305	-1.3646455456675954	3.5088913762472096
Atp2b2	10.637639	3.4111060783427134	0.781732539777924
Crb3	2.6308775	1.3955440747079315	3.714349960504811
Cpne6	6.1790667	2.627388946711648	2.710665467298821
Elf4	1.9199106	0.9410391338946121	10.055938599269348
Pik3r1	-2.1288235	-1.0900563414152413	0.1268588675384582
Srebf1	1.5778081	0.6579217490689138	0.4998228541787644
Car5b	2.7788148	1.4744696862747106	-0.9228115766959056
Mfap5	3.3088717	1.7263393528888196	2.6513837351099365
Ebf2	-2.782194	-1.476223021274728	2.229191516749144
Zbtb7c	4.9247427	2.30004835093837	3.632453096706457
Chst11	1.5304708	0.6139755198096539	1.1622456928393188
Cebpa	2.2375844	1.1619421007746633	6.237620138819726
Gdpd2	-2.0352912	-1.0252352233566726	-1.4988056136951746
Junb	1.6865728	0.7540945928488954	1.8573317938983096
Etl4	1.6806581	0.7490262637749702	1.6407755544607627
Cx3cl1	1.855313	0.8916625967949802	3.1881706235061182
Cisd3	1.7678556	0.8220004389421478	0.7878258921155519
Pde5a	1.5575417	0.639270788981452	0.9157973539832068
N4bp3	3.2412224	1.6965380161413817	3.5896728524059003
Spon2	5.584489	2.4814252751770196	1.706855423957887
Tagln	3.61868	1.8554635357776263	3.6758153590858225
Nr4a1	2.5517697	1.351498130176235	1.3653381283835626
Dapk1	1.772568	0.8258409738010493	1.145782421182179
Sstr2	2.9459832	1.558749203168808	4.140084042915159
Phlda3	1.6370385	0.7110882516263168	4.071788074864616
Rbfox3	4.9028063	2.2936077647748117	2.7182540995571913
Capn1	12.604068	3.6558175378367395	4.209331094388302
Thbd	10.708195	3.4206434112023962	6.209331094388302
Kank4	4.6399565	2.214111280023439	3.40356242322265
Fmnl3	1.5290419	0.6126279410963444	1.4280729230909217
Cadps2	1.7526187	0.8095121572756417	1.6476354212891076
Cdh22	2.0715568	1.0507153781036933	0.4152035023590938
Kctd15	1.7265412	0.7878847612555856	1.236075117808195
Slc43a2	-1.863605	-0.8980961062745734	-0.5972534285996469
T	16.697384	4.061550186457514	8.923984671749094
Cpt1a	-1.8226051	-0.8660020095464196	-1.2811855543785589
Nefm	3.8436558	1.9424791483211783	2.1360821123576637
Clcf1	1.6795597	0.7480830771223941	2.7754923971011953
Acsl6	-2.8627274	-1.5173902978635279	-0.9534299000136484
Fam43a	3.0967612	1.6307601370136393	3.358474533694112
Ptpn14	2.01786	1.0128260831101779	1.657395936640421
Cwh43	13.122663	3.713988612636561	9.382426855438558
Rcbtb2	-1.5866754	-0.6660070136746774	0.29290506204856204
Tead4	10.981804	3.4570431627162166	6.528399535136424
Csrnp1	2.3372421	1.2248071814374324	3.2906591494665403
Lama5	3.0382016	1.6032176031087377	2.383594640888021
Enpp1	1.7419982	0.800743133206344	2.409100606764079
Vamp3	1.8174126	0.8618859861099766	0.4953770597095109
Myo16	-1.9441272	-0.9591226144198843	0.41171655497109105
Sdc4	2.1119213	1.0785560741778024	1.3700718231614673
Rbpms2	2.1764312	1.1219644152612933	1.7669859158477943
Gadd45g	-1.536484	-0.6196327436696708	0.405798363792641
Itga9	3.7246633	1.897110015541208	0.832241490135984
Pdk1	1.8445213	0.8832464489551731	0.336644783897341
